# Midkine-a is required for cell cycle progression of Müller glia during neuronal regeneration

**DOI:** 10.1101/668210

**Authors:** Mikiko Nagashima, Travis S. D’Cruz, Doneen Hesse, Christopher J. Sifuentes, Pamela A. Raymond, Peter F. Hitchcock

## Abstract

In zebrafish, Müller glia function as intrinsic retinal stem cells that can regenerate ablated neurons. Understanding the mechanisms governing neuronal stem cells may provide clues to regenerate neurons in mammals. We report that in Müller glia the cytokine/growth factor, Midkine-a, functions as a core autocrine regulator of the cell cycle. Utilizing *midkine-a* mutants, we determined that Midkine-a regulates elements of an Id2a-retinoblastoma network in reprogrammed Müller glia that controls the expression of cell cycle genes and is required for transition from G1 to S phases of the cell cycle. In mutants, Müller glia that fail to divide undergo reactive gliosis, a pathological hallmark of Müller glia in mammals. Finally, we show that activation of the Midkine-a receptor, ALK, is required for Müller glia proliferation. These data provide mechanistic insights into Müller glia stem cells in the vertebrate retina and suggest avenues for eliciting neuronal regeneration in mammals.
