## Supplementary material for "Midkine-a is required for cell cycle progression of Müller glia during neuronal regeneration": Suppl. Table 2; Pathway Analysis

### Sheet: Sheet1
ID	Description	setSize	enrichmentScore	NES	pvalue	p.adjust	qvalues
6272493	Neuronal System	226	-0.488103	-1.79424	0.00124224	0.0559074	0.0459474
6272492	Transmission across Chemical Synapses	171	-0.503456	-1.78375	0.00130208	0.0559074	0.0459474
6272610	Muscle contraction	83	-0.572597	-1.87689	0.00146843	0.0559074	0.0459474
6273657	Abacavir transport and metabolism	13	-0.839996	-1.93396	0.00178891	0.0559074	0.0459474
6273669	Scavenging of heme from plasma	16	0.746358	1.94095	0.00234192	0.0559074	0.0459474
6273704	Nuclear Pore Complex (NPC) Disassembly	28	0.664593	1.98401	0.00238095	0.0559074	0.0459474
6272898	Heme degradation	16	0.768296	2.06624	0.00240964	0.0559074	0.0459474
6273724	Attenuation phase	22	0.705406	1.98024	0.00242131	0.0559074	0.0459474
6273670	Binding and Uptake of Ligands by Scavenger Receptors	42	0.60346	1.96579	0.00253165	0.0559074	0.0459474
6272438	DNA strand elongation	29	0.624825	1.92545	0.0025641	0.0559074	0.0459474
6273766	Transcriptional regulation by small RNAs	48	0.546035	1.84356	0.00258398	0.0559074	0.0459474
6272899	Metabolism of porphyrins	27	0.683712	2.05488	0.00263158	0.0559074	0.0459474
6273668	Mitotic Prophase	60	0.573487	2.03554	0.00268097	0.0559074	0.0459474
6273005	Autodegradation of Cdh1 by Cdh1:APC/C	58	0.492463	1.73906	0.00268817	0.0559074	0.0459474
6273699	Nuclear Envelope Breakdown	38	0.594549	1.8913	0.00269542	0.0559074	0.0459474
6272457	G2/M Checkpoints	36	0.61539	1.97861	0.00273224	0.0559074	0.0459474
6273014	APC/C:Cdc20 mediated degradation of Securin	61	0.47523	1.6803	0.00275482	0.0559074	0.0459474
6273008	Cdc20:Phospho-APC/C mediated degradation of Cyclin A	64	0.460782	1.64337	0.0027933	0.0559074	0.0459474
6272446	p53-Dependent G1 DNA Damage Response	52	0.491067	1.70565	0.0027933	0.0559074	0.0459474
6272447	p53-Dependent G1/S DNA damage checkpoint	52	0.491067	1.70565	0.0027933	0.0559074	0.0459474
6273167	Regulatory RNA pathways	63	0.477772	1.7158	0.0027933	0.0559074	0.0459474
6273009	APC:Cdc20 mediated degradation of cell cycle proteins prior to satisfation of the cell cycle checkpoint	65	0.458756	1.63976	0.00280899	0.0559074	0.0459474
6272416	Assembly of the pre-replicative complex	60	0.509435	1.80933	0.00284091	0.0559074	0.0459474
6273011	Activation of APC/C and APC/C:Cdc20 mediated degradation of mitotic proteins	68	0.460429	1.66275	0.002849	0.0559074	0.0459474
6273010	APC/C:Cdc20 mediated degradation of mitotic proteins	67	0.466413	1.67402	0.002849	0.0559074	0.0459474
6273438	AUF1 (hnRNP D0) destabilizes mRNA	58	0.518171	1.80113	0.00294985	0.0559074	0.0459474
6272423	Regulation of DNA replication	66	0.505223	1.8242	0.00294985	0.0559074	0.0459474
6272432	Removal of licensing factors from origins	66	0.505223	1.8242	0.00294985	0.0559074	0.0459474
6273722	Cellular response to heat stress	77	0.4942	1.7845	0.00297619	0.0559074	0.0459474
6272433	Orc1 removal from chromatin	64	0.498146	1.7822	0.003003	0.0559074	0.0459474
6272434	Switching of origins to a post-replicative state	64	0.498146	1.7822	0.003003	0.0559074	0.0459474
6272417	DNA Replication Pre-Initiation	73	0.498095	1.84415	0.00301205	0.0559074	0.0459474
6272418	M/G1 Transition	73	0.498095	1.84415	0.00301205	0.0559074	0.0459474
6273764	Mitochondrial translation elongation	80	0.593217	2.2296	0.00307692	0.0559074	0.0459474
6273761	Mitochondrial translation initiation	79	0.582472	2.17966	0.00308642	0.0559074	0.0459474
6273307	Striated Muscle Contraction	48	-0.679149	-2.05222	0.00309598	0.0559074	0.0459474
6273434	Regulation of mRNA stability by proteins that bind AU-rich elements	90	0.487131	1.85286	0.0031348	0.0559074	0.0459474
6273762	Mitochondrial translation	85	0.575769	2.17832	0.00315457	0.0559074	0.0459474
6273765	Mitochondrial translation termination	80	0.573647	2.15394	0.00315457	0.0559074	0.0459474
6272427	Synthesis of DNA	88	0.524887	1.97602	0.00323625	0.0559074	0.0459474
6272421	DNA Replication	92	0.523316	1.99239	0.00328947	0.0559074	0.0459474
6272430	G1/S Transition	96	0.438877	1.68914	0.00334448	0.0559074	0.0459474
6272551	Transcription	123	0.415258	1.66359	0.00347222	0.0559074	0.0459474
6272431	Mitotic G1-G1/S phases	119	0.37646	1.50656	0.0034965	0.0559074	0.0459474
6272428	S Phase	113	0.487181	1.90517	0.00353357	0.0559074	0.0459474
6272882	3' -UTR-mediated translational regulation	113	0.415575	1.65047	0.00358423	0.0559074	0.0459474
6272881	L13a-mediated translational silencing of Ceruloplasmin expression	113	0.415575	1.65047	0.00358423	0.0559074	0.0459474
6272526	Processing of Capped Intron-Containing Pre-mRNA	123	0.438313	1.72686	0.00363636	0.0559074	0.0459474
6272449	Cell Cycle Checkpoints	105	0.520249	2.02065	0.00364964	0.0559074	0.0459474
6272532	GTP hydrolysis and joining of the 60S ribosomal subunit	113	0.410254	1.6297	0.00364964	0.0559074	0.0459474
6272533	Cap-dependent Translation Initiation	120	0.421462	1.67524	0.00367647	0.0559074	0.0459474
6272534	Eukaryotic Translation Initiation	120	0.421462	1.67524	0.00367647	0.0559074	0.0459474
6272528	mRNA Splicing	118	0.432073	1.67683	0.00369004	0.0559074	0.0459474
6272527	mRNA Splicing - Major Pathway	118	0.432073	1.67683	0.00369004	0.0559074	0.0459474
6272535	Translation	152	0.401557	1.67321	0.00374532	0.0559074	0.0459474
6273016	Mitotic Anaphase	152	0.386337	1.59946	0.00383142	0.0560448	0.0460603
6272923	Mitotic Metaphase and Anaphase	153	0.389974	1.61486	0.00389105	0.0560448	0.0460603
6273394	mRNA decay by 3' to 5' exoribonuclease	11	0.759934	1.82326	0.0043956	0.0622205	0.0511358
6273437	KSRP destabilizes mRNA	17	0.666067	1.73686	0.00461894	0.0625762	0.0514281
6272990	Regulation of Glucokinase by Glucokinase Regulatory Protein	24	0.663883	1.90603	0.00465116	0.0625762	0.0514281
6272879	M Phase	216	0.427229	1.85829	0.0046729	0.0625762	0.0514281
6273552	Erythrocytes take up carbon dioxide and release oxygen	14	0.768636	1.96318	0.00487805	0.0625762	0.0514281
6273555	Erythrocytes take up oxygen and release carbon dioxide	14	0.768636	1.96318	0.00487805	0.0625762	0.0514281
6273553	O2/CO2 exchange in erythrocytes	14	0.768636	1.96318	0.00487805	0.0625762	0.0514281
6273549	Cross-presentation of soluble exogenous antigens (endosomes)	41	0.543187	1.75843	0.00530504	0.0635793	0.0522525
6272429	Activation of the pre-replicative complex	26	0.582419	1.73376	0.00531915	0.0635793	0.0522525
6273721	Regulation of HSF1-mediated heat shock response	54	0.556796	1.88605	0.00549451	0.0635793	0.0522525
6272445	Stabilization of p53	49	0.490549	1.67841	0.00554017	0.0635793	0.0522525
6273007	APC/C:Cdh1 mediated degradation of Cdc20 and other APC/C:Cdh1 targeted proteins in late mitosis/early G1	66	0.475067	1.71529	0.00555556	0.0635793	0.0522525
6272874	APC/C-mediated degradation of cell cycle proteins	74	0.469906	1.73919	0.00561798	0.0635793	0.0522525
6272875	Regulation of mitotic cell cycle	74	0.469906	1.73919	0.00561798	0.0635793	0.0522525
6272425	CDT1 association with the CDC6:ORC:origin complex	55	0.49213	1.7056	0.00566572	0.0635793	0.0522525
6272642	mRNA Splicing - Minor Pathway	45	0.526013	1.74177	0.00566572	0.0635793	0.0522525
6272448	G1/S DNA Damage Checkpoints	55	0.489522	1.72343	0.00573066	0.0635793	0.0522525
6273732	PCP/CE pathway	79	0.407455	1.49565	0.00611621	0.0669521	0.0550244
6272419	Cell Cycle, Mitotic	369	0.37465	1.72881	0.00625	0.0675164	0.0554882
6272420	Cell Cycle	410	0.38846	1.82005	0.00714286	0.0761596	0.0625915
6273725	HSF1-dependent transactivation	31	0.545076	1.66071	0.00744417	0.0783546	0.0643956
6272456	Activation of ATR in response to replication stress	31	0.602167	1.88417	0.00793651	0.0824794	0.0677855
6273218	Regulation of ornithine decarboxylase (ODC)	45	0.515062	1.6995	0.00817439	0.0838896	0.0689445
6272478	Glucose transport	34	0.538609	1.68155	0.00977995	0.0972518	0.0799262
6272479	Hexose transport	34	0.538609	1.68155	0.00977995	0.0972518	0.0799262
6272538	Activation of the mRNA upon binding of the cap-binding complex and eIFs, and subsequent binding to 43S	68	0.413934	1.47833	0.00986842	0.0972518	0.0799262
6273025	Telomere C-strand (Lagging Strand) Synthesis	20	0.613725	1.67899	0.00995025	0.0972518	0.0799262
6272541	Formation of a pool of free 40S subunits	99	0.406562	1.57527	0.0101695	0.0982253	0.0807262
6273015	Separation of Sister Chromatids	150	0.380955	1.57524	0.0114943	0.108083	0.0888279
6273536	Activation of NF-kappaB in B cells	65	0.432981	1.56316	0.0115607	0.108083	0.0888279
6273004	Cyclin A:Cdk2-associated events at S phase entry	58	0.463137	1.6055	0.0117647	0.108083	0.0888279
6272442	Cyclin E associated events during G1/S transition	60	0.45274	1.58385	0.0117994	0.108083	0.0888279
6273435	Tristetraprolin (TTP) destabilizes mRNA	16	0.630048	1.65058	0.0118483	0.108083	0.0888279
6272439	Lagging Strand Synthesis	19	0.610766	1.65447	0.0124688	0.11112	0.0913238
6272452	Cellular responses to stress	205	0.315773	1.35363	0.0126582	0.11112	0.0913238
6273079	Metabolism of non-coding RNA	20	0.639551	1.78509	0.0127226	0.11112	0.0913238
6273078	snRNP Assembly	20	0.639551	1.78509	0.0127226	0.11112	0.0913238
6272880	Translation initiation complex formation	67	0.414783	1.48739	0.012945	0.111482	0.0916214
6272662	Ubiquitin-dependent degradation of Cyclin D	48	0.474078	1.59587	0.013587	0.111482	0.0916214
6272661	Ubiquitin-dependent degradation of Cyclin D1	48	0.474078	1.59587	0.013587	0.111482	0.0916214
6273207	Autodegradation of the E3 ubiquitin ligase COP1	48	0.469902	1.59383	0.0138504	0.111482	0.0916214
6272453	p53-Independent DNA Damage Response	49	0.463057	1.57238	0.0138504	0.111482	0.0916214
6272454	p53-Independent G1/S DNA damage checkpoint	49	0.463057	1.57238	0.0138504	0.111482	0.0916214
6273041	SCF(Skp2)-mediated degradation of p27/p21	52	0.47927	1.64427	0.0138504	0.111482	0.0916214
6272455	Ubiquitin Mediated Degradation of Phosphorylated Cdc25A	49	0.463057	1.57238	0.0138504	0.111482	0.0916214
6272494	Glutamate Neurotransmitter Release Cycle	18	-0.709605	-1.78071	0.0140845	0.111711	0.0918093
6272999	Lipoprotein metabolism	20	0.600373	1.70176	0.0141509	0.111711	0.0918093
6273378	SIRT1 negatively regulates rRNA Expression	15	0.662464	1.73768	0.0145278	0.113594	0.0933569
6273533	Inwardly rectifying K+ channels	27	-0.656238	-1.7375	0.0154639	0.115685	0.0950754
6273331	CRMPs in Sema3A signaling	16	-0.728738	-1.77976	0.0157618	0.115685	0.0950754
6272988	GABA receptor activation	37	-0.601157	-1.67147	0.015873	0.115685	0.0950754
6272477	Gene Expression	765	0.288917	1.38684	0.015873	0.115685	0.0950754
6272639	Gap-filling DNA repair synthesis and ligation in GG-NER	15	0.653684	1.69775	0.0159091	0.115685	0.0950754
6272780	Gap-filling DNA repair synthesis and ligation in TC-NER	15	0.653684	1.69775	0.0159091	0.115685	0.0950754
6273601	Organelle biogenesis and maintenance	256	0.30602	1.33482	0.016129	0.115685	0.0950754
6273528	Antigen processing: Ubiquitination & Proteasome degradation	52	0.450196	1.54591	0.0164384	0.115685	0.0950754
6272537	Ribosomal scanning and start codon recognition	66	0.404665	1.45202	0.0165017	0.115685	0.0950754
6272467	Glucuronidation	14	0.633982	1.6334	0.0165877	0.115685	0.0950754
6272437	Leading Strand Synthesis	13	0.691469	1.69596	0.0166271	0.115685	0.0950754
6272436	Polymerase switching	13	0.691469	1.69596	0.0166271	0.115685	0.0950754
6273027	Polymerase switching on the C-strand of the telomere	13	0.691469	1.69596	0.0166271	0.115685	0.0950754
6272495	Neurotransmitter Release Cycle	43	-0.579583	-1.72027	0.0172956	0.119325	0.098067
6272569	RNA Polymerase II Transcription	69	0.410381	1.48298	0.0175439	0.120029	0.0986457
6273534	Potassium Channels	68	-0.505494	-1.58586	0.0178838	0.121343	0.0997259
6272536	Metabolism of proteins	521	0.258766	1.22419	0.0186916	0.125617	0.103238
6272435	CDK-mediated phosphorylation and removal of Cdc6	48	0.459395	1.55873	0.0189702	0.125617	0.103238
6272550	RNA Polymerase I, RNA Polymerase III, and Mitochondrial Transcription	70	0.439284	1.58759	0.0190476	0.125617	0.103238
6273197	Regulation of Apoptosis	49	0.452974	1.53036	0.0191257	0.125617	0.103238
6273196	Regulation of activated PAK-2p34 by proteasome mediated degradation	48	0.459718	1.54288	0.019337	0.125998	0.103551
6273392	Deadenylation-dependent mRNA decay	55	0.444763	1.54555	0.0201149	0.128885	0.105924
6272797	Resolution of AP sites via the multiple-nucleotide patch replacement pathway	17	0.616925	1.65698	0.0202703	0.128885	0.105924
6273730	degradation of AXIN	52	0.43645	1.49372	0.0202899	0.128885	0.105924
6273755	Hedgehog ligand biogenesis	61	0.41163	1.44682	0.0204082	0.128885	0.105924
6273377	Negative epigenetic regulation of rRNA expression	31	0.517461	1.61845	0.0206718	0.129554	0.106474
6273436	Butyrate Response Factor 1 (BRF1) destabilizes mRNA	17	0.623603	1.67228	0.0211765	0.131711	0.108247
6272641	RNA Polymerase I Transcription Termination	34	0.524162	1.61789	0.0216216	0.133469	0.109691
6273702	SUMOylation	74	0.413665	1.51562	0.0242424	0.14853	0.122069
6272796	PCNA-Dependent Long Patch Base Excision Repair	15	0.618724	1.58422	0.0261283	0.15803	0.129877
6272962	Activation of the AP-1 family of transcription factors	12	-0.771978	-1.77406	0.026178	0.15803	0.129877
6272807	Neurotransmitter Receptor Binding And Downstream Transmission In The Postsynaptic Cell	112	-0.456424	-1.52541	0.0268362	0.160821	0.13217
6273757	Mismatch repair (MMR) directed by MSH2:MSH6 (MutSalpha)	15	0.635512	1.62486	0.0271493	0.161519	0.132744
6272549	RNA Polymerase I Transcription	37	0.490428	1.56788	0.0275482	0.162713	0.133725
6273709	SUMO E3 ligases SUMOylate target proteins	69	0.408611	1.47831	0.0292398	0.166587	0.136909
6273708	SUMOylation of DNA damage response and repair proteins	69	0.408611	1.47831	0.0292398	0.166587	0.136909
6273576	Translocation of GLUT4 to the plasma membrane	58	-0.508364	-1.56213	0.0294118	0.166587	0.136909
6273348	Ion channel transport	121	-0.437255	-1.49446	0.0296496	0.166587	0.136909
6272462	Glucose metabolism	79	-0.467196	-1.50859	0.0297177	0.166587	0.136909
6272787	Repair synthesis for gap-filling by DNA polymerase in TC-NER	13	0.666554	1.6711	0.0297483	0.166587	0.136909
6272776	Repair synthesis of patch ~27-30 bases long by DNA polymerase	13	0.666554	1.6711	0.0297483	0.166587	0.136909
6273332	Regulation of actin dynamics for phagocytic cup formation	60	-0.534393	-1.65529	0.0298273	0.166587	0.136909
6272560	Nucleotide Excision Repair	48	0.443885	1.48456	0.030303	0.1681	0.138153
6272510	Death Receptor Signalling	12	0.66974	1.57716	0.0309524	0.169768	0.139524
6272706	Cleavage of Growing Transcript in the Termination Region	11	0.67758	1.61965	0.0317073	0.169768	0.139524
6272707	RNA Polymerase II Transcription Termination	11	0.67758	1.61965	0.0317073	0.169768	0.139524
6272703	SLBP Dependent Processing of Replication-Dependent Histone Pre-mRNAs	11	0.67758	1.61965	0.0317073	0.169768	0.139524
6272778	Transcription-coupled NER (TC-NER)	44	0.459831	1.52074	0.031746	0.169768	0.139524
6273624	SRP-dependent cotranslational protein targeting to membrane	106	0.362357	1.42711	0.0319149	0.169768	0.139524
6272705	Post-Elongation Processing of Intronless pre-mRNA	17	0.624785	1.64102	0.0322581	0.169768	0.139524
6272704	Processing of Capped Intronless Pre-mRNA	17	0.624785	1.64102	0.0322581	0.169768	0.139524
6272884	Eukaryotic Translation Elongation	90	0.363912	1.37538	0.0324675	0.169782	0.139535
6272934	Hormone-sensitive lipase (HSL)-mediated triacylglycerol hydrolysis	14	-0.70008	-1.62783	0.0330435	0.171701	0.141112
6272483	Glycogen breakdown (glycogenolysis)	21	-0.654369	-1.69487	0.03367	0.173856	0.142883
6272640	RNA Polymerase I Chain Elongation	28	0.526562	1.5633	0.0344828	0.17694	0.145417
6273208	Acetylcholine Neurotransmitter Release Cycle	15	-0.681626	-1.65706	0.034965	0.1783	0.146535
6273493	Nonsense Mediated Decay (NMD) independent of the Exon Junction Complex (EJC)	93	0.368074	1.42353	0.0364238	0.18346	0.150776
6272883	Peptide chain elongation	87	0.373752	1.4085	0.0364238	0.18346	0.150776
6272691	Synthesis of Prostaglandins (PG) and Thromboxanes (TX)	16	-0.689188	-1.68208	0.0369748	0.185099	0.152123
6273513	Ligand-gated ion channel transport	11	-0.732731	-1.66911	0.0374593	0.186388	0.153183
6272927	Chromosome Maintenance	46	0.442065	1.48111	0.0388601	0.191763	0.1576
6273424	Hedgehog 'on' state	75	0.382603	1.39387	0.0392749	0.191763	0.1576
6272907	Post-translational protein modification	256	0.287409	1.25856	0.0394089	0.191763	0.1576
6273484	Meiotic recombination	24	0.551389	1.58624	0.0394737	0.191763	0.1576
6272539	Formation of the ternary complex, and subsequently, the 43S complex	57	0.402865	1.42498	0.0397554	0.191995	0.157791
6273768	Dectin-1 mediated noncanonical NF-kB signaling	55	0.417219	1.44373	0.0422535	0.202866	0.166725
6272961	Fcgamma receptor (FCGR) dependent phagocytosis	79	-0.462351	-1.49903	0.0428135	0.20436	0.167952
6272891	NOTCH2 Activation and Transmission of Signal to the Nucleus	20	-0.643503	-1.62225	0.0434057	0.204872	0.168373
6272553	RNA Polymerase I Promoter Escape	29	0.510561	1.52427	0.0434783	0.204872	0.168373
6272877	Aflatoxin activation and detoxification	13	0.601577	1.4979	0.0439024	0.204872	0.168373
6273201	RA biosynthesis pathway	22	-0.629749	-1.616	0.0439189	0.204872	0.168373
6272440	Processive synthesis on the lagging strand	15	0.586474	1.48455	0.0461165	0.213908	0.175799
6272858	Common Pathway of Fibrin Clot Formation	16	0.58586	1.52392	0.04662	0.214116	0.175971
6272916	Synthesis of glycosylphosphatidylinositol (GPI)	17	0.58883	1.57482	0.046683	0.214116	0.175971
6273740	Asymmetric localization of PCP proteins	58	0.403392	1.41742	0.0493151	0.224932	0.184859
6272620	CLEC7A (Dectin-1) signaling	91	0.360745	1.35921	0.05	0.226796	0.186391
