## Supplementary material for "Midkine-a is required for cell cycle progression of Müller glia during neuronal regeneration": Suppl. Table 4; List of Primers

### Sheet: Sheet1
	primer name	sequence
	gpia F	TCC AAG GAA ACA AGC CAA GC
	gpia R	TTC CAC ATC ACA CCC TGC AC
	ascl1a F	GGG CTC ATA CGA CCC TCT GA
	ascl1a R	TCC CAA GCG AGT GCT GAT ATT T
	stat3 F	GAG GAG GCG TTT GGC AAA
	stat3 R	TGT GTC AGG GAA CTC AGT GTC TG
	lin28 F	CGT GCG GAT GGG CTT CGG ATT TC
	lin28 R	GGC CCC GTC ACT TGT AAG GAC TC
	ccnd1 F	CTT ACA CAG AGA AGT TGT G
	ccnd1 R	GGC AAG GAA GTG TTC AAT G
	ccne1 F	ACC GGA GAC CTC TGA CTG CT
	ccne1 R	AGC AGG CAG CTC AGC CCT TA
	ccna2 F	CGC TAA ACA GGG GTC TGG GC
	ccna2 R	GGT GCT TTC TTG GAG CAC GC
	cdk4 F	GCG TTC GGG TGC AGA CCA AT
	cdk4 R	TGA TCC GTC CTG AGG GTC GC
	cdk6 F	TCT CAC CGT GTG GTT CAT CGG
	cdk6 R	ATG TCA CAA CCA CCA CGG AAG T
	id2a F	CAG ATC GCG CTC GAC TCC AA
	id2a R	CAG GGG TGT TCT GGA TGT CCC
	p130 F	AGT CGA GTA ACC GAG CCT GGA
	p130 R	TGG GCA CTG ATG AGC GAC AC
